# Tendon response to matrix unloading is determined by the patho-physiological niche

**DOI:** 10.1101/620534

**Authors:** Stefania L. Wunderli, Ulrich Blache, Agnese Beretta Piccoli, Barbara Niederöst, Claude N. Holenstein, Fabian Passini, Unai Silván, Louise Bundgaard, Ulrich auf dem Keller, Jess G. Snedeker

## Abstract

Aberrant matrix turnover with elevated matrix proteolysis is a hallmark of tendon pathology. While tendon disease mechanisms remain obscure, mechanical cues are central regulators. Unloading of tendon explants in standard culture conditions provokes rapid cell-mediated tissue breakdown. Here we show that biological response to tissue unloading depends on the mimicked physiological context. Our experiments reveal that explanted tendon tissues remain functionally stable in a simulated avascular niche of low temperature and oxygen, regardless of the presence of serum. This hyperthermic and hyperoxic niche-dependent catabolic switch was shown by whole transcriptome analysis (RNA-seq) to be a strong pathological driver of an immune-modulatory phenotype, with a stress response to reactive oxygen species (ROS) and associated activation of catabolic extracellular matrix proteolysis that involved lysosomal activation and transcription of a range of proteolytic enzymes. Secretomic and degradomic analysis through terminal amine isotopic labeling of substrates (TAILS) confirmed that proteolytic activity in unloaded tissues was strongly niche dependent. Through targeted pharmacological inhibition we isolated ROS mediated oxidative stress as a major checkpoint for matrix proteolysis. We conclude from these data that the tendon stromal compartment responds to traumatic mechanical unloading in a manner that is highly dependent on the extrinsic niche, with oxidative stress response gating the proteolytic breakdown of the functional collagen backbone.
