## Supplementary Table 2 for "Tendon response to matrix unloading is determined by the patho-physiological niche"

### Sheet: Legend
	Supplementary table ST2: List of significantly enriched categories of the gene ontology term "biological process" in the HiO2HiT+ condition when compared to the LoO2LoT+ condition. Both, up- and downregulated genes were considered (numeric values are rounded to 3 digits).

### Sheet: Suppl table ST2
	Term	ID	p	N
1	immune system process	GO:0002376	4.78e-26	125/281
2	. .defense response to virus	GO:0051607	8.2e-10	47/112
3	. . . . .B cell receptor signaling pathway	GO:0050853	3.75e-08	17/25
4	. . .hemopoiesis	GO:0030097	7.73e-05	23/60
5	. . . . .positive regulation of macrophage chemotaxis	GO:0010759	6.88e-05	9/13
6	. . . . . .positive regulation of neutrophil chemotaxis	GO:0090023	2.46e-05	12/19
7	. . . . .positive regulation of monocyte chemotaxis	GO:0090026	7.88e-05	9/13
8	.immune response	GO:0006955	2.68e-12	71/149
9	. .innate immune response	GO:0045087	3.63e-25	107/236
10	. . .microglial cell activation	GO:0001774	3.86e-05	9/11
11	. . . .neutrophil chemotaxis	GO:0030593	1.61e-05	20/40
12	chemotaxis	GO:0006935	2.35e-13	48/86
13	signal transduction	GO:0007165	7.53e-10	211/724
14	. . . . .B cell receptor signaling pathway	GO:0050853	3.75e-08	17/25
15	.G protein-coupled receptor signaling pathway	GO:0007186	7.72e-13	121/283
16	defense response	GO:0006952	1.42e-08	28/44
17	.inflammatory response	GO:0006954	7.73e-19	103/222
18	. . .microglial cell activation	GO:0001774	3.86e-05	9/11
19	. .negative regulation of inflammatory response	GO:0050728	1.64e-05	25/59
20	.innate immune response	GO:0045087	3.63e-25	107/236
21	positive regulation of GTPase activity	GO:0043547	1.52e-08	107/390
22	response to lipopolysaccharide	GO:0032496	2.87e-07	59/166
23	response to virus	GO:0009615	5.3e-07	30/72
24	.defense response to virus	GO:0051607	8.2e-10	47/112
25	cellular response to interferon-beta	GO:0035458	8.68e-07	20/35
26	positive regulation of interleukin-6 production	GO:0032755	2.74e-06	20/40
27	positive regulation of peptidyl-tyrosine phosphorylation	GO:0050731	5.69e-06	31/78
28	response to hypoxia	GO:0001666	5.93e-06	48/153
29	positive regulation of smooth muscle cell proliferation	GO:0048661	2.28e-05	21/52
30	cellular oxidant detoxification	GO:0098869	3.69e-05	20/51
31	response to drug	GO:0042493	4.11e-05	68/242
32	positive regulation of interleukin-10 production	GO:0032733	4.76e-05	11/16
33	positive regulation of tumor necrosis factor production	GO:0032760	6.6e-05	17/41
34	cell-cell signaling	GO:0007267	7.23e-05	33/76
35	negative regulation of angiogenesis	GO:0016525	7.53e-05	22/54
36	positive regulation of phagocytosis	GO:0050766	8.05e-05	14/27
