## Supplementary Table 3 for "Tendon response to matrix unloading is determined by the patho-physiological niche"

### Sheet: Legend
	Supplementary table ST3: List of significantly enriched categories of the gene ontology term "biological process" in the HiO2HiT+ condition when compared to the LoO2LoT+ condition. For the analysis, up- and downregulated genes were considered separately (numeric values are rounded to 3 digits).

### Sheet: up
	Term	ID	p	N
1	immune system process	GO:0002376	2.54e-33	106/281
2	. . . . . .T cell differentiation involved in immune response	GO:0002292	5.75e-05	4/4
3	. . . . . . .complement activation, classical pathway	GO:0006958	2.2e-05	9/16
4	. .defense response to virus	GO:0051607	7.83e-15	43/112
5	. . . . .toll-like receptor signaling pathway	GO:0002224	6.12e-05	8/16
6	. . . . .B cell receptor signaling pathway	GO:0050853	2.39e-10	16/25
7	. . . . . . .negative regulation of B cell receptor signaling pathway	GO:0050859	4.99e-05	4/4
8	. . . . . . .positive regulation of B cell receptor signaling pathway	GO:0050861	8.77e-05	5/7
9	. . . . . .Fc-gamma receptor signaling pathway	GO:0038094	3.76e-05	5/6
10	.immune response	GO:0006955	5.9e-08	45/149
11	. .adaptive immune response	GO:0002250	3.15e-07	23/67
12	. .innate immune response	GO:0045087	3.12e-31	91/236
13	. . .antigen processing and presentation of peptide antigen via MHC class I	GO:0002474	1.24e-06	11/18
14	. . .microglial cell activation	GO:0001774	1.01e-05	8/11
15	. . .T cell activation	GO:0042110	4.59e-05	11/26
16	signal transduction	GO:0007165	2.58e-13	155/724
17	. . . . .B cell receptor signaling pathway	GO:0050853	2.39e-10	16/25
18	. . . . . . .negative regulation of B cell receptor signaling pathway	GO:0050859	4.99e-05	4/4
19	. . . . . . .positive regulation of B cell receptor signaling pathway	GO:0050861	8.77e-05	5/7
20	. . . . .toll-like receptor signaling pathway	GO:0002224	6.12e-05	8/16
21	. . . .Fc-gamma receptor signaling pathway	GO:0038094	3.76e-05	5/6
22	.G protein-coupled receptor signaling pathway	GO:0007186	3.6e-11	83/283
23	cellular response to interferon-beta	GO:0035458	1.34e-10	20/35
24	positive regulation of GTPase activity	GO:0043547	7.89e-08	73/390
25	response to virus	GO:0009615	4.06e-07	23/72
26	.defense response to virus	GO:0051607	7.83e-15	43/112
27	defense response	GO:0006952	5.46e-07	20/44
28	.inflammatory response	GO:0006954	5.48e-14	69/222
29	. . .microglial cell activation	GO:0001774	1.01e-05	8/11
30	.innate immune response	GO:0045087	3.12e-31	91/236
31	. . . . . . .toll-like receptor signaling pathway	GO:0002224	6.12e-05	8/16
32	positive regulation of phagocytosis	GO:0050766	1.58e-06	13/27
33	chemotaxis	GO:0006935	6.85e-06	26/86
34	positive regulation of interleukin-6 production	GO:0032755	7.85e-06	15/40
35	negative regulation of viral genome replication	GO:0045071	1.59e-05	12/29
36	positive regulation of peptidyl-tyrosine phosphorylation	GO:0050731	2.18e-05	22/78
37	neuromuscular process controlling balance	GO:0050885	3.97e-05	15/42
38	ion transport	GO:0006811	5.18e-05	69/348
39	cell-cell signaling	GO:0007267	6.77e-05	24/76
40	positive regulation of tumor necrosis factor production	GO:0032760	7.3e-05	13/41
41	positive regulation of NF-kappaB transcription factor activity	GO:0051092	8.96e-05	24/97

### Sheet: down
	Term	ID	p	N
1	cell division	GO:0051301	1.96e-09	46/326
2	. . .mitotic cytokinesis	GO:0000281	5.26e-06	9/30
3	cell cycle	GO:0007049	2.94e-09	65/532
4	.meiotic cell cycle	GO:0051321	3.84e-05	15/54
5	chemotaxis	GO:0006935	7.51e-07	22/86
6	chemokine-mediated signaling pathway	GO:0070098	8.8e-07	16/42
7	cellular oxidant detoxification	GO:0098869	9.16e-07	14/51
8	chromosome segregation	GO:0007059	8.42e-06	15/76
9	positive regulation of ERK1 and ERK2 cascade	GO:0070374	6.18e-05	23/132
10	endothelial cell-cell adhesion	GO:0071603	6.57e-05	3/3
11	regulation of vascular endothelial growth factor production	GO:0010574	6.59e-05	4/4
12	wound healing	GO:0042060	8.88e-05	15/70
